# Self-organized emergence of hyaline cartilage in hiPSC-derived multi-tissue organoids

**DOI:** 10.1101/2021.09.21.461213

**Authors:** Manci Li, Juan E. Abrahante, Amanda Vegoe, Yi Wen Chai, Beth Lindborg, Ferenc Toth, Peter A. Larsen, Timothy D. O’Brien

## Abstract

Despite holding great therapeutic potential, existing protocols for *in vitro* chondrogenesis and hyaline cartilage production from human induced pluripotent stem cells (hiPSC) are laborious and complex with unclear long-term consequences. Here, we developed a simple xeno- and feeder-free protocol for human hyaline cartilage production *in vitro* using hydrogel-cultured multi-tissue organoids (MTOs). We investigate gene regulatory networks during spontaneous hiPSC-MTO differentiation using RNA sequencing and bioinformatic analyses. We find the interplays between BMPs and neural FGF pathways are associated with the phenotype transition of MTOs. We recognize TGF-beta/BMP and Wnt signaling likely contribute to the long-term maintenance of MTO cartilage growth and further adoption of articular cartilage development. By comparing the MTO transcriptome with human lower limb chondrocytes, we observe that the expression of chondrocyte-specific genes in MTO shows a strong correlation with fetal lower limb chondrocytes. Collectively, our findings describe the self-organized emergence of hyaline cartilage in MTO, its associated molecular pathways, and its spontaneous adoption of articular cartilage development trajectory.
