## Supplementary material for "Self-organized emergence of hyaline cartilage in hiPSC-derived multi-tissue organoids": TableS2_MarkerGenes.csv

Marker Annotation	Gene symbol	Week 8 Means	Week 11 Means	Week 15 Means
Aggrecan	ACAN	8.288507356	8.680253386	12.31407506
Type 2 collagen	COL2A1	15.14925466	13.91493973	13.22467086
Type 6 collagen 1A1	COL6A1	15.83720031	16.51023017	18.33936667
Type 6 collagen 1A2	COL6A2	15.93833478	16.49003217	18.01582919
Type 6 collagen 1A3	COL6A3	14.42593288	15.62018837	17.78311325
Type 9 collagen	COL9A1	9.305082425	8.015507823	7.921047321
Type 10 collagen	COL10A1	6.514004734	8.139161495	10.25595827
Type 11 collagen	COL11A1	13.81700324	13.6495959	16.1228862
Type 12 collagen	COL12A1	11.84092357	12.74057259	15.58175483
Type 27 collagen	COL27A1	12.44048421	12.08571417	12.37667323
Hyaluronan synthase	HAS2	9.763555157	9.360644997	10.2070061
Annexin A6	ANXA6	14.20587569	13.92475017	13.98323557
CD44	CD44	11.96220064	13.66069655	15.06188434
CD151	CD151	12.61051247	13.17740467	13.78407328
ITM2A (chondrogenesis)	ITM2A	10.43989341	11.38669301	13.64341222
Chondroadherin	CHAD	5.925811264	5.073263164	4.244092369
Link protein 1	HAPLN1	7.686060286	8.482122703	10.59232257
Cathepsin B	CTSB	12.41372451	12.78400901	14.01774319
CRTAC1	CRTAC1	9.258568828	9.973977871	10.08897029
Epiphycan	EPYC	8.255529153	8.401226239	9.169019422
Matrilin 1	MATN1	5.632316804	5.466675085	5.62508439
Cartilage oligomeric matrix protein	COMP	3.207830053	3.796407478	4.994958229
Sox9	SOX9	13.86782221	13.41092179	13.18778026
CD24	CD24	12.71719502	11.93218032	11.46199902
FAM20B	FAM20B	11.5843223	11.47548957	11.73390079
SOX5	SOX5	10.4596428	9.971199962	9.637325187
SOX6	SOX6	11.50187452	11.14157296	10.73753712
FOXC2 (transcription factor for mesenchymal tissues)	FOXC2	5.152364992	6.150688513	8.482735948
Lubricin	PRG4	6.143940418	6.637828655	11.06553054
CD49c (integrin alpha chain)	ITGA3	11.06907872	11.52232369	12.71881372
Perlecan	HSPG2	12.29561918	12.51618857	14.25377439
Decorin	DCN	12.36555649	13.83403569	15.06719671
Biglycan	BGN	11.33802289	12.02937605	14.34415653
Fibromodulin	FMOD	10.83788046	11.62859457	14.1249121
Lumican	LUM	12.1344387	12.76719934	14.43029153
Chondroitin sulfate proteoglycan 4	CSPG4	11.71734142	12.16802879	14.04022677
CD166	ALCAM	11.61800015	11.56216256	13.28952017
PDGFR �	PDGFRB	13.21887281	13.4033803	14.38681291
Matrilin 2	MATN2	13.6212469	13.50717526	12.63315919
MCAM/CD146	AP002956.1	11.2069788	11.53246932	11.74404183
Agrin	AGRN	15.43433598	15.43336293	15.10789785
CD49e (integrin alpha 5)	ITGA5	12.3688876	12.59015959	13.96249009
PTHrH	PTHLH	7.828855845	8.695749573	11.71495239
Hypertrophic cartilage markers	Gene symbol	Week 8 Means	Week 11 Means	Week 15 Means
Indian Hedgehog	IHH	4.066498612	3.443840746	3.018083541
Type 10 collagen	COL10A1	6.514004734	8.139161495	10.25595827
PTH1R	PTH1R	10.3808905	10.52500434	10.06809153
IBSP	IBSP	4.651728447	6.181311158	6.138169537
ALPL	ALPL	6.946641289	7.089965943	7.10574208
