## Supplementary material for "Self-organized emergence of hyaline cartilage in hiPSC-derived multi-tissue organoids": TableS5_enrichment.NetworkNeighborAL_decreased.tsv

#term ID	term description	observed gene count	background gene count	strength	false discovery rate	matching proteins in your network (IDs)	matching proteins in your network (labels)
CL:5923	TGF-beta signaling pathway, and DAN domain	12	74	1.58	4.61e-13	9606.ENSP00000221930,9606.ENSP00000245451,9606.ENSP00000262158,9606.ENSP00000283147,9606.ENSP00000351905,9606.ENSP00000359866,9606.ENSP00000363708,9606.ENSP00000368104,9606.ENSP00000373574,9606.ENSP00000426568,9606.ENSP00000441954,9606.ENSP00000476384	TGFB1,BMP4,SMAD7,BMP6,TGFBR2,BMP5,BMPR2,BMP2,ACVRL1,SMAD1,SMAD5,SCX
CL:5928	Signaling by BMP, and SMAD2/3 Phosphorylation Motif Mutants in Cancer	10	35	1.83	4.61e-13	9606.ENSP00000221930,9606.ENSP00000245451,9606.ENSP00000262158,9606.ENSP00000283147,9606.ENSP00000351905,9606.ENSP00000359866,9606.ENSP00000363708,9606.ENSP00000368104,9606.ENSP00000426568,9606.ENSP00000441954	TGFB1,BMP4,SMAD7,BMP6,TGFBR2,BMP5,BMPR2,BMP2,SMAD1,SMAD5
CL:5698	Wnt signaling pathway, and TGF-beta signaling pathway	15	186	1.28	5.03e-13	9606.ENSP00000221930,9606.ENSP00000245451,9606.ENSP00000262158,9606.ENSP00000272164,9606.ENSP00000276659,9606.ENSP00000283147,9606.ENSP00000351905,9606.ENSP00000359866,9606.ENSP00000363708,9606.ENSP00000368104,9606.ENSP00000373574,9606.ENSP00000380379,9606.ENSP00000426568,9606.ENSP00000441954,9606.ENSP00000476384	TGFB1,BMP4,SMAD7,WNT9A,RSPO2,BMP6,TGFBR2,BMP5,BMPR2,BMP2,ACVRL1,WNT5B,SMAD1,SMAD5,SCX
CL:5925	TGF-beta signaling pathway, and Regulation of signaling by NODAL	11	64	1.61	1.04e-12	9606.ENSP00000221930,9606.ENSP00000245451,9606.ENSP00000262158,9606.ENSP00000283147,9606.ENSP00000351905,9606.ENSP00000359866,9606.ENSP00000363708,9606.ENSP00000368104,9606.ENSP00000373574,9606.ENSP00000426568,9606.ENSP00000441954	TGFB1,BMP4,SMAD7,BMP6,TGFBR2,BMP5,BMPR2,BMP2,ACVRL1,SMAD1,SMAD5
CL:5929	Signaling by BMP, and BMP receptor binding	6	19	1.87	3.08e-08	9606.ENSP00000245451,9606.ENSP00000283147,9606.ENSP00000359866,9606.ENSP00000363708,9606.ENSP00000368104,9606.ENSP00000426568	BMP4,BMP6,BMP5,BMPR2,BMP2,SMAD1
CL:5931	Signaling by BMP, and CHRD domain	5	12	1.99	2.18e-07	9606.ENSP00000245451,9606.ENSP00000283147,9606.ENSP00000363708,9606.ENSP00000368104,9606.ENSP00000426568	BMP4,BMP6,BMPR2,BMP2,SMAD1
CL:731	Collagen formation, and Molecules associated with elastic fibres	9	128	1.22	2.18e-07	9606.ENSP00000218388,9606.ENSP00000225964,9606.ENSP00000260302,9606.ENSP00000271651,9606.ENSP00000359114,9606.ENSP00000360493,9606.ENSP00000373783,9606.ENSP00000398632,9606.ENSP00000434412	TIMP1,COL1A1,MMP13,CTSK,COL11A1,RUNX2,LOXL2,CD44,SERPINH1
CL:907	mixed, incl. Activation of Matrix Metalloproteinases, and Dissolution of Fibrin Clot	5	40	1.47	3.50e-05	9606.ENSP00000218388,9606.ENSP00000260302,9606.ENSP00000271651,9606.ENSP00000360493,9606.ENSP00000398632	TIMP1,MMP13,CTSK,RUNX2,CD44
CL:962	mixed, incl. Riboflavin metabolism, and Osteocalcin	3	11	1.81	0.00064	9606.ENSP00000260302,9606.ENSP00000271651,9606.ENSP00000360493	MMP13,CTSK,RUNX2
CL:5616	mixed, incl. peripheral nervous system neuron development, and Lunapark domain	3	12	1.77	0.00073	9606.ENSP00000239461,9606.ENSP00000272748,9606.ENSP00000386498	PRRX1,KIAA1715,HOXD3
CL:5967	mixed, incl. SMAD2/3 Phosphorylation Motif Mutants in Cancer, and transforming growth factor beta receptor, inhibitory cytoplasmic mediator activity	3	12	1.77	0.00073	9606.ENSP00000221930,9606.ENSP00000262158,9606.ENSP00000351905	TGFB1,SMAD7,TGFBR2
CL:5558	mixed, incl. Homeobox protein, antennapedia type, conserved site, and PBC domain	4	41	1.36	0.00076	9606.ENSP00000006015,9606.ENSP00000239461,9606.ENSP00000272748,9606.ENSP00000386498	HOXA11,PRRX1,KIAA1715,HOXD3
CL:10469	Chondroitin sulfate biosynthesis	3	21	1.53	0.0022	9606.ENSP00000254190,9606.ENSP00000305725,9606.ENSP00000327336	CHSY1,CHST11,BGN
CL:5182	mixed, incl. cell fate commitment, and Homeobox, conserved site	6	187	0.88	0.0026	9606.ENSP00000234198,9606.ENSP00000271555,9606.ENSP00000304502,9606.ENSP00000340874,9606.ENSP00000352565,9606.ENSP00000414657	DLX2,MEF2D,SIX2,MEF2C,HAND2,OSR2
CL:11115	nucleosome, and histone deacetylase complex	6	198	0.85	0.0033	9606.ENSP00000244050,9606.ENSP00000300305,9606.ENSP00000380034,9606.ENSP00000382800,9606.ENSP00000417207,9606.ENSP00000437621	SNAI1,RUNX1,SNAI2,RUNX3,HOXB3,HMGA2
CL:5416	mixed, incl. CDO in myogenesis, and positive regulation of cardioblast differentiation	3	30	1.37	0.0047	9606.ENSP00000271555,9606.ENSP00000340874,9606.ENSP00000352565	MEF2D,MEF2C,HAND2
CL:5452	positive regulation of cardioblast differentiation, and nephron tubule epithelial cell differentiation	2	5	1.97	0.0047	9606.ENSP00000340874,9606.ENSP00000352565	MEF2C,HAND2
CL:5981	type II transforming growth factor beta receptor binding	2	5	1.97	0.0047	9606.ENSP00000221930,9606.ENSP00000351905	TGFB1,TGFBR2
CL:38363	mixed, incl. DHH family, and Protein FAM204A	2	6	1.9	0.0056	9606.ENSP00000327440,9606.ENSP00000361915	BMP8A,BMP8B
CL:5933	mesenchymal cell proliferation involved in ureteric bud development, and Activin types I and II receptor domain	2	6	1.9	0.0056	9606.ENSP00000245451,9606.ENSP00000368104	BMP4,BMP2
CL:10472	Defective CHST3 causes SEDCJD	2	7	1.83	0.0066	9606.ENSP00000305725,9606.ENSP00000327336	CHST11,BGN
CL:732	Collagen biosynthesis and modifying enzymes, and Elastic fibre formation	4	88	1.03	0.0066	9606.ENSP00000225964,9606.ENSP00000359114,9606.ENSP00000373783,9606.ENSP00000434412	COL1A1,COL11A1,LOXL2,SERPINH1
CL:5256	mixed, incl. regulation of transcription from RNA polymerase II promoter involved in forebrain neuron fate commitment, and proximal/distal pattern formation involved in metanephric nephron development	2	8	1.77	0.0076	9606.ENSP00000234198,9606.ENSP00000414657	DLX2,OSR2
CL:10461	mixed, incl. Chondroitin sulfate/dermatan sulfate metabolism, and Glycosaminoglycan biosynthesis - heparan sulfate / heparin	4	104	0.96	0.0108	9606.ENSP00000254190,9606.ENSP00000260128,9606.ENSP00000305725,9606.ENSP00000327336	CHSY1,SULF1,CHST11,BGN
CL:11116	nucleosome, and histone deacetylase complex	5	192	0.79	0.0128	9606.ENSP00000244050,9606.ENSP00000300305,9606.ENSP00000380034,9606.ENSP00000417207,9606.ENSP00000437621	SNAI1,RUNX1,SNAI2,HOXB3,HMGA2
CL:735	Collagen biosynthesis and modifying enzymes	3	56	1.1	0.0161	9606.ENSP00000225964,9606.ENSP00000359114,9606.ENSP00000434412	COL1A1,COL11A1,SERPINH1
CL:912	Peptidase M10A, cysteine switch, zinc binding site, and Protease inhibitor I35 (TIMP)	2	15	1.5	0.0171	9606.ENSP00000218388,9606.ENSP00000398632	TIMP1,CD44
CL:5186	mixed, incl. neuron fate commitment, and Homeobox KN domain	3	62	1.06	0.0190	9606.ENSP00000234198,9606.ENSP00000304502,9606.ENSP00000414657	DLX2,SIX2,OSR2
CL:11390	NuRD complex, and Regulation of PTEN gene transcription	2	22	1.33	0.0307	9606.ENSP00000244050,9606.ENSP00000380034	SNAI1,SNAI2
CL:5700	mixed, incl. frizzled binding, and Wnt-protein binding	3	83	0.93	0.0361	9606.ENSP00000272164,9606.ENSP00000276659,9606.ENSP00000380379	WNT9A,RSPO2,WNT5B
