## Supplementary material for "Self-organized emergence of hyaline cartilage in hiPSC-derived multi-tissue organoids": TableS6_enrichment.NetworkNeighborAL_increased.tsv

#term ID	term description	observed gene count	background gene count	strength	false discovery rate	matching proteins in your network (IDs)	matching proteins in your network (labels)
CL:5705	frizzled binding, and Wnt-protein binding	5	41	1.75	7.61e-06	9606.ENSP00000274063,9606.ENSP00000285018,9606.ENSP00000301061,9606.ENSP00000341032,9606.ENSP00000364860	SFRP2,WNT7A,WNT10B,WNT7B,ROR2
CL:5698	Wnt signaling pathway, and TGF-beta signaling pathway	7	186	1.24	9.06e-06	9606.ENSP00000274063,9606.ENSP00000285018,9606.ENSP00000301061,9606.ENSP00000341032,9606.ENSP00000364860,9606.ENSP00000379204,9606.ENSP00000401907	SFRP2,WNT7A,WNT10B,WNT7B,ROR2,BMP7,BMPR1B
CL:5709	Wnt, and Wnt-protein binding	4	30	1.79	2.25e-05	9606.ENSP00000274063,9606.ENSP00000285018,9606.ENSP00000301061,9606.ENSP00000341032	SFRP2,WNT7A,WNT10B,WNT7B
CL:5710	Negative regulation of TCF-dependent signaling by WNT ligand antagonists, and Frizzled/Smoothened, transmembrane domain	3	18	1.89	0.00020	9606.ENSP00000274063,9606.ENSP00000285018,9606.ENSP00000341032	SFRP2,WNT7A,WNT7B
CL:5736	Wnt-7 protein, and Wnt-4 protein	2	5	2.27	0.0014	9606.ENSP00000285018,9606.ENSP00000341032	WNT7A,WNT7B
CL:1206	mixed, incl. Matrilin, coiled-coil domain superfamily, and Secreted frizzled-related protein 3	2	10	1.97	0.0041	9606.ENSP00000295113,9606.ENSP00000383894	FRZB,MATN3
CL:5374	mixed, incl. POU-domain transcription factor, class 3, and Transcription factor SOX-11/4	2	14	1.82	0.0063	9606.ENSP00000379644,9606.ENSP00000398273	SOX6,SOX5
CL:12050	Loss of MECP2 binding ability to the NCoR/SMRT complex, and retinoic acid receptor signaling pathway	2	18	1.71	0.0093	9606.ENSP00000264637,9606.ENSP00000388510	THRA,RARG
CL:5929	Signaling by BMP, and BMP receptor binding	2	19	1.69	0.0096	9606.ENSP00000379204,9606.ENSP00000401907	BMP7,BMPR1B
CL:13923	mixed, incl. Ligand-receptor interactions, and smoothened signaling pathway involved in ventral spinal cord patterning	2	22	1.63	0.0112	9606.ENSP00000295731,9606.ENSP00000390436	IHH,GLI2
CL:13738	mixed, incl. Hedgehog 'on' state, and regulation of transcription from RNA polymerase II promoter in response to hypoxia	3	117	1.08	0.0181	9606.ENSP00000295731,9606.ENSP00000302625,9606.ENSP00000390436	IHH,AXIN2,GLI2
