## Supplementary material for "Self-organized emergence of hyaline cartilage in hiPSC-derived multi-tissue organoids": TableS7_ExpressionTable_for_Table2.xlsx

### Sheet: Sheet1
GO:0061036	Geneid	Symbol	week 8	week 8	week 11	week 11	week 15	week 15
1	ENSG00000005073	HOXA11	3.39076	3.16082	3.43603	3.81788	5.23333	5.39844
2	ENSG00000101665	SMAD7	10.7525	10.6863	10.4258	10.6121	11.4046	11.4472
3	ENSG00000106571	GLI3	11.479	11.6979	11.2955	11.2795	11.5801	11.5156
4	ENSG00000109906	ZBTB16	6.68968	6.77206	6.31302	5.84617	5.11223	5.14734
5	ENSG00000110492	MDK	14.3851	14.4103	14.341	14.2786	13.6966	13.7731
6	ENSG00000110693	SOX6	11.5126	11.4911	11.1023	11.1808	10.8142	10.6609
7	ENSG00000114251	WNT5A	11.7673	11.5333	11.0822	11.3069	11.9111	11.8372
8	ENSG00000124813	RUNX2	9.85219	9.64372	10.0883	10.3039	10.6392	10.5498
9	ENSG00000125378	BMP4	8.08306	7.52543	7.95598	8.93712	10.007	10.0899
10	ENSG00000125398	SOX9	13.8509	13.8848	13.4782	13.3436	13.148	13.2276
11	ENSG00000125845	BMP2	8.39313	8.38158	8.08835	8.50712	9.4728	9.56297
12	ENSG00000125965	GDF5	5.29638	5.22324	4.91065	4.64731	5.51104	5.74106
13	ENSG00000127948	POR	12.6345	12.5445	12.6901	12.8127	12.2517	12.3005
14	ENSG00000134013	LOXL2	11.5864	11.216	12.121	12.6184	14.3538	14.3853
15	ENSG00000134532	SOX5	10.3111	10.6081	10.2115	9.73088	9.64214	9.63251
16	ENSG00000138696	BMPR1B	9.41851	9.74511	9.47958	8.66892	8.83456	8.8141
17	ENSG00000139567	ACVRL1	6.1495	6.42059	5.80563	6.10402	7.52154	7.59326
18	ENSG00000142871	CCN1	11.6152	11.409	13.1467	13.3886	14.7204	14.7838
19	ENSG00000153162	BMP6	5.4577	5.52063	5.5776	6.27964	8.07467	7.95514
20	ENSG00000156427	FGF18	6.00521	6.22774	5.71326	5.80995	6.01306	5.96535
21	ENSG00000156466	GDF6	4.45252	4.51685	5.12391	5.04894	5.72366	5.89778
22	ENSG00000162878	PKDCC	11.0746	10.8794	11.3719	10.9259	10.1543	10.1756
23	ENSG00000165804	ZNF219	12.479	12.4654	12.2909	12.3493	11.3748	11.4592
24	ENSG00000166949	SMAD3	11.686	11.7963	11.7149	11.588	11.8935	11.9039
25	ENSG00000168487	BMP1	11.4844	11.5604	11.3052	11.4065	11.8861	11.9086
26	ENSG00000169762	TAPT1	10.36	10.2904	10.3725	10.3162	10.3949	10.3743
27	ENSG00000170365	SMAD1	10.3655	10.3835	10.4113	10.3462	11.1595	11.1133
28	ENSG00000204217	BMPR2	11.9481	12.0459	11.8021	11.7102	12.7505	12.6522
29	ENSG00000260428	SCX	10.6078	10.1382	9.95517	11.1597	11.7486	11.9506
GO:0060591	Geneid	Symbol	week 8	week 8	week 11	week 11	week 15	week 15
1	ENSG00000125965	GDF5	5.29638	5.22324	4.91065	4.64731	5.51104	5.74106
2	ENSG00000131759	RARA	11.6345	11.5542	11.4143	11.5806	11.7836	11.8291
3	ENSG00000138685	FGF2	10.2937	10.1384	9.97019	10.1443	10.6595	10.6008
4	ENSG00000142871	CCN1	11.6152	11.409	13.1467	13.3886	14.7204	14.7838
GO:0060536	Geneid	Symbol	week 8	week 8	week 11	week 11	week 15	week 15
1	ENSG00000113196	HAND1	2.54749	2.80656	3.47639	3.21633	2.54826	2.60688
2	ENSG00000124216	SNAI1	7.72775	7.58197	7.52463	7.90268	8.5415	8.62776
3	ENSG00000147655	RSPO2	7.1373	7.2082	6.33825	7.84472	9.02866	8.98935
4	ENSG00000159167	STC1	9.3125	9.28622	9.97122	9.53397	11.4434	11.3537
5	ENSG00000162510	MATN1	5.61142	5.65322	5.33496	5.59839	5.60195	5.64822
6	ENSG00000163132	MSX1	9.36845	9.28847	8.2651	9.77256	10.206	10.3265
7	ENSG00000164107	HAND2	4.23059	4.09568	5.56574	5.0001	7.45625	7.27416
8	ENSG00000188064	WNT7B	10.7674	10.7752	10.3177	10.3691	9.70742	9.69426
GO:0003417	Geneid	Symbol	week 8	week 8	week 11	week 11	week 15	week 15
1	ENSG00000068885	IFT80	9.46529	9.64699	9.35091	9.23377	9.67268	9.63397
2	ENSG00000077092	RARB	8.12708	7.81073	7.58379	8.35727	8.53199	8.43983
3	ENSG00000084073	ZMPSTE24	10.7505	10.6545	10.8076	10.8325	11.3264	11.2817
4	ENSG00000105664	COMP	3.24678	3.16888	3.48031	4.1125	5.10833	4.88158
5	ENSG00000125398	SOX9	13.8509	13.8848	13.4782	13.3436	13.148	13.2276
6	ENSG00000127948	POR	12.6345	12.5445	12.6901	12.8127	12.2517	12.3005
7	ENSG00000131759	RARA	11.6345	11.5542	11.4143	11.5806	11.7836	11.8291
8	ENSG00000137745	MMP13	9.17708	8.50407	8.38066	10.1357	12.5459	12.5107
9	ENSG00000147869	CER1	3.19401	3.18831	2.91177	2.8427	2.89499	2.83433
10	ENSG00000159167	STC1	9.3125	9.28622	9.97122	9.53397	11.4434	11.3537
11	ENSG00000162510	MATN1	5.61142	5.65322	5.33496	5.59839	5.60195	5.64822
12	ENSG00000163273	NPPC	4.72284	4.97508	4.48004	4.84618	3.87231	4.211
13	ENSG00000163513	TGFBR2	9.58238	9.3904	9.67298	9.79609	12.1216	12.0836
14	ENSG00000169231	THBS3	10.7681	10.8104	10.9293	10.7765	11.0435	10.9935
15	ENSG00000172819	RARG	11.249	11.0067	10.77	10.9401	10.7893	10.7668
16	ENSG00000182704	TSKU	12.1035	11.9854	12.2173	12.3787	12.4342	12.4765
17	ENSG00000196739	COL27A1	12.5899	12.2911	11.9752	12.1963	12.3395	12.4138
18	ENSG00000197043	ANXA6	14.2127	14.1991	13.967	13.8825	13.9754	13.9911
GO:0061037	Geneid	Symbol	week 8	week 8	week 11	week 11	week 15	week 15
1	ENSG00000019549	SNAI2	10.6824	10.391	10.3729	10.65	11.1156	11.1795
2	ENSG00000074047	GLI2	10.7019	11.0427	10.7095	10.2443	9.87279	9.79845
3	ENSG00000077092	RARB	8.12708	7.81073	7.58379	8.35727	8.53199	8.43983
4	ENSG00000085741	WNT11	7.54406	7.06482	7.97252	8.41614	7.53759	7.38087
5	ENSG00000087494	PTHLH	8.01232	7.64539	7.92138	9.47012	11.7088	11.7211
6	ENSG00000100399	CHADL	9.57946	9.46794	8.84115	8.81867	7.4298	7.62145
7	ENSG00000104415	CCN4	8.70135	7.72371	8.28621	9.30414	9.06218	8.97051
8	ENSG00000106799	TGFBR1	11.8396	12.0487	11.522	11.0679	12.011	11.95
9	ENSG00000109705	NKX3-2	5.57863	5.44893	7.45198	7.00597	5.63249	5.97015
10	ENSG00000115380	EFEMP1	10.0456	9.43085	9.73177	10.4643	9.46584	9.40327
11	ENSG00000125378	BMP4	8.08306	7.52543	7.95598	8.93712	10.007	10.0899
12	ENSG00000125398	SOX9	13.8509	13.8848	13.4782	13.3436	13.148	13.2276
13	ENSG00000125965	GDF5	5.29638	5.22324	4.91065	4.64731	5.51104	5.74106
14	ENSG00000131759	RARA	11.6345	11.5542	11.4143	11.5806	11.7836	11.8291
15	ENSG00000136378	ADAMTS7	12.4508	12.5535	12.4208	12.1261	11.4734	11.5547
16	ENSG00000143387	CTSK	10.262	9.8714	10.6279	11.2905	12.6408	12.6249
17	ENSG00000143816	WNT9A	7.13879	7.12116	6.378	6.59953	8.63816	8.70875
18	ENSG00000151388	ADAMTS12	10.9769	11.122	11.093	10.44	11.4168	11.3806
19	ENSG00000162998	FRZB	11.0744	11.3803	10.243	9.95652	9.64545	9.7449
20	ENSG00000168036	CTNNB1	14.5827	14.6412	14.8593	14.5183	14.5496	14.5234
21	ENSG00000168056	LTBP3	13.6322	13.5707	13.48	13.7006	13.7371	13.8438
22	ENSG00000172819	RARG	11.249	11.0067	10.77	10.9401	10.7893	10.7668
23	ENSG00000178882	RFLNA	9.81841	9.58463	9.02161	9.5507	8.67248	8.66654
24	ENSG00000179295	PTPN11	13.0062	13.0601	12.9744	12.8775	13.0895	13.0877
25	ENSG00000183688	RFLNB	2.57704	2.75148	2.7428	3.00596	3.39282	3.56679
26	ENSG00000183691	NOG	7.95307	7.78498	6.68646	7.49402	7.38967	7.50785
GO:0032331	Geneid	Symbol	week 8	week 8	week 11	week 11	week 15	week 15
1	ENSG00000019549	SNAI2	10.6824	10.391	10.3729	10.65	11.1156	11.1795
2	ENSG00000074047	GLI2	10.7019	11.0427	10.7095	10.2443	9.87279	9.79845
3	ENSG00000077092	RARB	8.12708	7.81073	7.58379	8.35727	8.53199	8.43983
4	ENSG00000087494	PTHLH	8.01232	7.64539	7.92138	9.47012	11.7088	11.7211
5	ENSG00000100399	CHADL	9.57946	9.46794	8.84115	8.81867	7.4298	7.62145
6	ENSG00000104415	CCN4	8.70135	7.72371	8.28621	9.30414	9.06218	8.97051
7	ENSG00000106799	TGFBR1	11.8396	12.0487	11.522	11.0679	12.011	11.95
8	ENSG00000109705	NKX3-2	5.57863	5.44893	7.45198	7.00597	5.63249	5.97015
9	ENSG00000115380	EFEMP1	10.0456	9.43085	9.73177	10.4643	9.46584	9.40327
10	ENSG00000125378	BMP4	8.08306	7.52543	7.95598	8.93712	10.007	10.0899
11	ENSG00000125398	SOX9	13.8509	13.8848	13.4782	13.3436	13.148	13.2276
12	ENSG00000125965	GDF5	5.29638	5.22324	4.91065	4.64731	5.51104	5.74106
13	ENSG00000136378	ADAMTS7	12.4508	12.5535	12.4208	12.1261	11.4734	11.5547
14	ENSG00000143816	WNT9A	7.13879	7.12116	6.378	6.59953	8.63816	8.70875
15	ENSG00000151388	ADAMTS12	10.9769	11.122	11.093	10.44	11.4168	11.3806
16	ENSG00000168036	CTNNB1	14.5827	14.6412	14.8593	14.5183	14.5496	14.5234
17	ENSG00000168056	LTBP3	13.6322	13.5707	13.48	13.7006	13.7371	13.8438
18	ENSG00000172819	RARG	11.249	11.0067	10.77	10.9401	10.7893	10.7668
19	ENSG00000178882	RFLNA	9.81841	9.58463	9.02161	9.5507	8.67248	8.66654
20	ENSG00000179295	PTPN11	13.0062	13.0601	12.9744	12.8775	13.0895	13.0877
21	ENSG00000183688	RFLNB	2.57704	2.75148	2.7428	3.00596	3.39282	3.56679
GO:0003413	Geneid	Symbol	week 8	week 8	week 11	week 11	week 15	week 15
1	ENSG00000068885	IFT80	9.46529	9.64699	9.35091	9.23377	9.67268	9.63397
2	ENSG00000100815	TRIP11	10.6421	10.613	10.6305	10.6437	11.3704	11.2967
3	ENSG00000103056	SMPD3	8.43904	8.24361	7.59025	8.23658	6.62128	6.78664
4	ENSG00000125398	SOX9	13.8509	13.8848	13.4782	13.3436	13.148	13.2276
5	ENSG00000149257	SERPINH1	15.0934	14.8595	15.466	15.8183	16.1956	16.2555
6	ENSG00000162510	MATN1	5.61142	5.65322	5.33496	5.59839	5.60195	5.64822
7	ENSG00000163273	NPPC	4.72284	4.97508	4.48004	4.84618	3.87231	4.211
8	ENSG00000163501	IHH	4.1093	4.0237	3.37519	3.51249	2.94444	3.09172
9	ENSG00000163513	TGFBR2	9.58238	9.3904	9.67298	9.79609	12.1216	12.0836
10	ENSG00000168646	AXIN2	10.2117	10.5536	10.146	9.92332	9.46882	9.24498
11	ENSG00000172819	RARG	11.249	11.0067	10.77	10.9401	10.7893	10.7668
12	ENSG00000175356	SCUBE2	9.94463	9.90983	9.71861	9.91284	10.2612	10.216
13	ENSG00000182704	TSKU	12.1035	11.9854	12.2173	12.3787	12.4342	12.4765
14	ENSG00000196739	COL27A1	12.5899	12.2911	11.9752	12.1963	12.3395	12.4138
15	ENSG00000197043	ANXA6	14.2127	14.1991	13.967	13.8825	13.9754	13.9911
GO:0061975	Geneid	Symbol	week 8	week 8	week 11	week 11	week 15	week 15
1	ENSG00000068885	IFT80	9.46529	9.64699	9.35091	9.23377	9.67268	9.63397
2	ENSG00000083782	EPYC	8.64136	7.86969	7.7274	9.07505	9.20437	9.13367
3	ENSG00000182492	BGN	11.6181	11.0579	11.737	12.3218	14.3482	14.3401
GO:0060532	Geneid	Symbol	week 8	week 8	week 11	week 11	week 15	week 15
1	ENSG00000112658	SRF	11.1107	11.1758	11.2363	11.1636	11.5432	11.5022
2	ENSG00000125398	SOX9	13.8509	13.8848	13.4782	13.3436	13.148	13.2276
GO:0060534	Geneid	Symbol	week 8	week 8	week 11	week 11	week 15	week 15
1	ENSG00000112658	SRF	11.1107	11.1758	11.2363	11.1636	11.5432	11.5022
2	ENSG00000125398	SOX9	13.8509	13.8848	13.4782	13.3436	13.148	13.2276
3	ENSG00000131759	RARA	11.6345	11.5542	11.4143	11.5806	11.7836	11.8291
4	ENSG00000147655	RSPO2	7.1373	7.2082	6.33825	7.84472	9.02866	8.98935
5	ENSG00000172819	RARG	11.249	11.0067	10.77	10.9401	10.7893	10.7668
6	ENSG00000188064	WNT7B	10.7674	10.7752	10.3177	10.3691	9.70742	9.69426
