## Supplementary material for "Self-organized emergence of hyaline cartilage in hiPSC-derived multi-tissue organoids": TableS9_Pearson_Correlaiton_Table.csv

	MTO_Week8_1	MTO_Week8_2	MTO_Week11_1	MTO_Week11_2	MTO_Week15_1	MTO_Week15_2	Hindlimb_bud_week_6_1	Hindlimb_bud_week_6_2	Hindlimb_bud_week_6_3	GPC_fetal_week14_1	GPC_fetal_week14_2	GPC_fetal_week15	GPC_fetal_week16	GPC_fetal_week18	Knee_fetal_week17_1	Knee_fetal_week17_2	Knee_fetal_week17_3	Knee_fetal_week17_4	Knee_adolescent_1	Knee_adolescent_2	Knee_adolescent_3	Knee_adult_1	Knee_adult_2	Knee_adult_3	Coastal_70_yo_1	Coastal_70_yo_2	Coastal_70_yo_3
MTO_Week8_1	1	0.991353056844668	0.975187848129478	0.965691688955284	0.886919549265292	0.889710096865144	0.746241763151294	0.726738836915896	0.76182678723351	0.722450062556498	0.738596588738044	0.742156529050294	0.729975053206341	0.726759208443029	0.702852525036953	0.682469223411833	0.648730353080766	0.664325388202789	0.6150772568358	0.647421997125625	0.601729834032396	0.662715648351362	0.632973452397928	0.633874129098753	0.662794045710968	0.685643451155824	0.672904874821974
MTO_Week8_2	0.991353056844668	1	0.966070914689579	0.948796650913734	0.863467043940394	0.866578411913317	0.74873389921185	0.73344173602329	0.762433713813595	0.721479248814572	0.734353106181043	0.736520307610588	0.726890799347111	0.724793880699034	0.707710763281011	0.685469952239596	0.652404744613599	0.665347595894851	0.616716207753681	0.653726057743174	0.598346556263649	0.664337761326887	0.626070469480676	0.634028058797394	0.664411943283306	0.680397312651534	0.672699746750128
MTO_Week11_1	0.975187848129478	0.966070914689579	1	0.97998268581512	0.918839843072439	0.920957878917343	0.723569651010789	0.714239069928643	0.751019786019474	0.706564357181771	0.743868899822012	0.744522091834809	0.712268700782526	0.728208787340164	0.687528683511364	0.677050940621627	0.643725239685772	0.658696706605971	0.632932394177413	0.657000178620624	0.621788944037901	0.676004979936752	0.664504701532745	0.647423400137079	0.644857853380736	0.67134342470574	0.660134279728031
MTO_Week11_2	0.965691688955284	0.948796650913734	0.97998268581512	1	0.940471009071377	0.942363174014821	0.708291326814512	0.70645806732279	0.740158196032088	0.697425271239757	0.735808851397888	0.741451173835469	0.706842975536281	0.72287387442809	0.688767864810081	0.676758599741422	0.640210352647178	0.655629102900274	0.622322150588295	0.643688720182448	0.616561831023924	0.671813390843176	0.655795734398338	0.644468730752985	0.641492705816973	0.666162713002534	0.658436287468388
MTO_Week15_1	0.886919549265292	0.863467043940394	0.918839843072439	0.940471009071377	1	0.998473910858707	0.72374974410509	0.705072357551163	0.769778692213464	0.711089735465311	0.756551797825023	0.754538299933215	0.719164859931881	0.724466473598157	0.707189872008126	0.714416231182002	0.665618203965937	0.678186054898987	0.661348002073544	0.670001250041748	0.661077914136532	0.729343590031878	0.744385883125884	0.697827794386158	0.607252895465655	0.647796253666737	0.646101702204984
MTO_Week15_2	0.889710096865144	0.866578411913317	0.920957878917343	0.942363174014821	0.998473910858707	1	0.723965762938283	0.703894634018861	0.764073930096812	0.708385862349646	0.756003593489092	0.752694932530872	0.716508156447953	0.72331003024201	0.700320076938888	0.707199045764198	0.659494293964174	0.671621345499797	0.655818516025604	0.665984017489817	0.654821747336316	0.723711025329317	0.739489699705634	0.691485082503617	0.611379563269025	0.650042200489039	0.648438189018218
Hindlimb_bud_week_6_1	0.746241763151294	0.74873389921185	0.723569651010789	0.708291326814512	0.72374974410509	0.723965762938283	1	0.886371709741316	0.918397377057115	0.87265450990596	0.852818215427098	0.826219118037233	0.851273120612016	0.845116678771552	0.828243244553846	0.826850887651721	0.779088727275724	0.786309211359619	0.674239775228826	0.723214381779101	0.648789077433372	0.765279642045175	0.695174875644651	0.751766146021597	0.716864586160116	0.776322891888887	0.771061111012224
Hindlimb_bud_week_6_2	0.726738836915896	0.73344173602329	0.714239069928643	0.70645806732279	0.705072357551163	0.703894634018861	0.886371709741316	1	0.90093501133388	0.807660474714124	0.819321471079285	0.830027204319535	0.78498517557391	0.81921499987665	0.797541367687016	0.781588566562584	0.760292233178321	0.774923945495663	0.665974311233369	0.687268634565728	0.651359385989535	0.738152581479256	0.676093281223755	0.704673059681243	0.648241093033597	0.742988055288243	0.70854806586608
Hindlimb_bud_week_6_3	0.76182678723351	0.762433713813595	0.751019786019474	0.740158196032088	0.769778692213464	0.764073930096812	0.918397377057115	0.90093501133388	1	0.866858671246941	0.842684718683514	0.838398833660162	0.841534628107011	0.84479833818406	0.885672797549755	0.884510485324747	0.841469867652107	0.847830048175543	0.732454605923122	0.771697558786884	0.714220524256773	0.818315661881694	0.742464447646073	0.813735771558603	0.680040012178797	0.743268460542755	0.733204985454044
GPC_fetal_week14_1	0.722450062556498	0.721479248814572	0.706564357181771	0.697425271239757	0.711089735465311	0.708385862349646	0.87265450990596	0.807660474714124	0.866858671246941	1	0.900500807983999	0.88733525389063	0.962287707861701	0.894974708401338	0.883802401885105	0.890789396461724	0.862574812058215	0.870411357919405	0.772833933270008	0.772713452631649	0.763449238925987	0.800725800527945	0.724294075434263	0.780057589075737	0.742487550377171	0.810683897615399	0.78679484445305
GPC_fetal_week14_2	0.738596588738044	0.734353106181043	0.743868899822012	0.735808851397888	0.756551797825023	0.756003593489092	0.852818215427098	0.819321471079285	0.842684718683514	0.900500807983999	1	0.972549443056934	0.925576791605729	0.959192619437972	0.833206076601544	0.829049972712623	0.84321096187229	0.85248048354881	0.758567257627147	0.724812545374083	0.762863387078864	0.767776494820216	0.738876814371053	0.743630699026429	0.749321152757794	0.79204989414794	0.799526701875834
GPC_fetal_week15	0.742156529050294	0.736520307610588	0.744522091834809	0.741451173835469	0.754538299933215	0.752694932530872	0.826219118037233	0.830027204319535	0.838398833660162	0.88733525389063	0.972549443056934	1	0.906710106188494	0.956652755452521	0.842529288582866	0.840512187247101	0.840562539124362	0.857876538303023	0.752084613183599	0.73547504413226	0.75852882317958	0.767954705586089	0.7195272015475	0.740383595208739	0.742307901612321	0.790763854155911	0.795176846124265
GPC_fetal_week16	0.729975053206341	0.726890799347111	0.712268700782526	0.706842975536281	0.719164859931881	0.716508156447953	0.851273120612016	0.78498517557391	0.841534628107011	0.962287707861701	0.925576791605729	0.906710106188494	1	0.927798850939291	0.895681114260594	0.888978268824429	0.880464355932943	0.888202803588457	0.777952657003114	0.769473355963335	0.773808226086874	0.803201549613171	0.733064152700972	0.782313518834739	0.766920779976013	0.815788773841414	0.814602529889951
GPC_fetal_week18	0.726759208443029	0.724793880699034	0.728208787340164	0.72287387442809	0.724466473598157	0.72331003024201	0.845116678771552	0.81921499987665	0.84479833818406	0.894974708401338	0.959192619437972	0.956652755452521	0.927798850939291	1	0.883465873791388	0.873830603809906	0.868696635621731	0.88629384730822	0.749795435861471	0.754584861504976	0.735813440435296	0.777579528333047	0.70047874218382	0.766794772034758	0.768032644800998	0.811673409411483	0.815989278021615
Knee_fetal_week17_1	0.702852525036953	0.707710763281011	0.687528683511364	0.688767864810081	0.707189872008126	0.700320076938888	0.828243244553846	0.797541367687016	0.885672797549755	0.883802401885105	0.833206076601544	0.842529288582866	0.895681114260594	0.883465873791388	1	0.978334622072983	0.954711134242698	0.964362412526083	0.796853147694374	0.788519492193818	0.779483623875445	0.857562617224687	0.746068125074008	0.845199536810469	0.692676958746553	0.735540986826511	0.737430524574097
Knee_fetal_week17_2	0.682469223411833	0.685469952239596	0.677050940621627	0.676758599741422	0.714416231182002	0.707199045764198	0.826850887651721	0.781588566562584	0.884510485324747	0.890789396461724	0.829049972712623	0.840512187247101	0.888978268824429	0.873830603809906	0.978334622072983	1	0.949141984223703	0.959825096910134	0.805757471362695	0.802278268527634	0.791753084366402	0.869444903596489	0.76103791795135	0.867031122540397	0.666481684955126	0.716618990374637	0.723610712684304
Knee_fetal_week17_3	0.648730353080766	0.652404744613599	0.643725239685772	0.640210352647178	0.665618203965937	0.659494293964174	0.779088727275724	0.760292233178321	0.841469867652107	0.862574812058215	0.84321096187229	0.840562539124362	0.880464355932943	0.868696635621731	0.954711134242698	0.949141984223703	1	0.984203794032526	0.782621383978591	0.716488234336812	0.786126603485538	0.830329497303425	0.753973734865353	0.797135869923348	0.636441404022189	0.684418300672924	0.688193316984275
Knee_fetal_week17_4	0.664325388202789	0.665347595894851	0.658696706605971	0.655629102900274	0.678186054898987	0.671621345499797	0.786309211359619	0.774923945495663	0.847830048175543	0.870411357919405	0.85248048354881	0.857876538303023	0.888202803588457	0.88629384730822	0.964362412526083	0.959825096910134	0.984203794032526	1	0.788398523224638	0.735104447568311	0.788269498335676	0.833269553869374	0.742126730316347	0.80966456824968	0.653357890951563	0.698931341654036	0.704822069148542
Knee_adolescent_1	0.6150772568358	0.616716207753681	0.632932394177413	0.622322150588295	0.661348002073544	0.655818516025604	0.674239775228826	0.665974311233369	0.732454605923122	0.772833933270008	0.758567257627147	0.752084613183599	0.777952657003114	0.749795435861471	0.796853147694374	0.805757471362695	0.782621383978591	0.788398523224638	1	0.876754463016096	0.961171561719687	0.862844600369714	0.786863646998317	0.847098263000819	0.671879425880127	0.715998623009188	0.719317415980977
Knee_adolescent_2	0.647421997125625	0.653726057743174	0.657000178620624	0.643688720182448	0.670001250041748	0.665984017489817	0.723214381779101	0.687268634565728	0.771697558786884	0.772713452631649	0.724812545374083	0.73547504413226	0.769473355963335	0.754584861504976	0.788519492193818	0.802278268527634	0.716488234336812	0.735104447568311	0.876754463016096	1	0.846728110010863	0.857287631047999	0.690105236925292	0.896356891850813	0.745514577383841	0.753216767562236	0.785522464930821
Knee_adolescent_3	0.601729834032396	0.598346556263649	0.621788944037901	0.616561831023924	0.661077914136532	0.654821747336316	0.648789077433372	0.651359385989535	0.714220524256773	0.763449238925987	0.762863387078864	0.75852882317958	0.773808226086874	0.735813440435296	0.779483623875445	0.791753084366402	0.786126603485538	0.788269498335676	0.961171561719687	0.846728110010863	1	0.863240575837231	0.80774975802627	0.839786254716675	0.62519322865815	0.70411182533092	0.689134432102345
Knee_adult_1	0.662715648351362	0.664337761326887	0.676004979936752	0.671813390843176	0.729343590031878	0.723711025329317	0.765279642045175	0.738152581479256	0.818315661881694	0.800725800527945	0.767776494820216	0.767954705586089	0.803201549613171	0.777579528333047	0.857562617224687	0.869444903596489	0.830329497303425	0.833269553869374	0.862844600369714	0.857287631047999	0.863240575837231	1	0.896223803220512	0.92128994241627	0.65773516366418	0.73897199229991	0.7408837488716
Knee_adult_2	0.632973452397928	0.626070469480676	0.664504701532745	0.655795734398338	0.744385883125884	0.739489699705634	0.695174875644651	0.676093281223755	0.742464447646073	0.724294075434263	0.738876814371053	0.7195272015475	0.733064152700972	0.70047874218382	0.746068125074008	0.76103791795135	0.753973734865353	0.742126730316347	0.786863646998317	0.690105236925292	0.80774975802627	0.896223803220512	1	0.800361472643965	0.549433871227085	0.664049479154672	0.645745594056009
Knee_adult_3	0.633874129098753	0.634028058797394	0.647423400137079	0.644468730752985	0.697827794386158	0.691485082503617	0.751766146021597	0.704673059681243	0.813735771558603	0.780057589075737	0.743630699026429	0.740383595208739	0.782313518834739	0.766794772034758	0.845199536810469	0.867031122540397	0.797135869923348	0.80966456824968	0.847098263000819	0.896356891850813	0.839786254716675	0.92128994241627	0.800361472643965	1	0.676793215932577	0.733460251063861	0.747775257513048
Coastal_70_yo_1	0.662794045710968	0.664411943283306	0.644857853380736	0.641492705816973	0.607252895465655	0.611379563269025	0.716864586160116	0.648241093033597	0.680040012178797	0.742487550377171	0.749321152757794	0.742307901612321	0.766920779976013	0.768032644800998	0.692676958746553	0.666481684955126	0.636441404022189	0.653357890951563	0.671879425880127	0.745514577383841	0.62519322865815	0.65773516366418	0.549433871227085	0.676793215932577	1	0.834420586264817	0.900435017772629
Coastal_70_yo_2	0.685643451155824	0.680397312651534	0.67134342470574	0.666162713002534	0.647796253666737	0.650042200489039	0.776322891888887	0.742988055288243	0.743268460542755	0.810683897615399	0.79204989414794	0.790763854155911	0.815788773841414	0.811673409411483	0.735540986826511	0.716618990374637	0.684418300672924	0.698931341654036	0.715998623009188	0.753216767562236	0.70411182533092	0.73897199229991	0.664049479154672	0.733460251063861	0.834420586264817	1	0.897448977141448
Coastal_70_yo_3	0.672904874821974	0.672699746750128	0.660134279728031	0.658436287468388	0.646101702204984	0.648438189018218	0.771061111012224	0.70854806586608	0.733204985454044	0.78679484445305	0.799526701875834	0.795176846124265	0.814602529889951	0.815989278021615	0.737430524574097	0.723610712684304	0.688193316984275	0.704822069148542	0.719317415980977	0.785522464930821	0.689134432102345	0.7408837488716	0.645745594056009	0.747775257513048	0.900435017772629	0.897448977141448	1
